# IMMUND: an Early Stage Diagnostic and Therapeutic Frame for Neurodegenerative Diseases and Multiple Sclerosis based on Immunological Markers

**DOI:** 10.1101/2021.05.09.442890

**Authors:** Sagnik Sen, Ashmita Dey, Dwipanjan Sanyal, Krishnananda Chattopadhyay, Ujjwal Maulik

**Affiliations:** Computer Science and Engineering, Jadavpur University, Kolkata, India; Raja S.C. Mullick Road, CSIR-Indian Institute of Chemical Biology, Kolkata, India

## Abstract

For neurodegenerative diseases, the impact of immunological markers is one of the modern research areas. It has been observed that neuroinflammation increases the cellular precipitation of some of the key proteins associated with neurodegenerative diseases. Therefore, the possibility of functional loss can be enhanced due to neuroinflammation which leads to the initiation of any related diseases. In this regard, autoantibodies, which are known for their autophagy nature, can be considered as key elements for early diagnostic as well as early therapeutics. In this article, we have proposed a comprehensive framework to unveil the diagnostic as well as the therapeutic possibility of the autoantibodies which are largely associated with Mild-Moderate Alzheimer’s Disease, Early-Stage Parkinson’s Disease, and Multiple Sclerosis. Here, we have introduced a new concept of average p-value where multiple p-values of an autoantibody in a singular disease have been considered as a multi-occurrence of that sample in cellular systems. Also, multiple proteins from a single protein family under a differentially expressed range have been prioritized. As a result, the top ten autoantibodies have been selected for further study and also considered as diagnostic markers. Interestingly, most of the selected autoantibodies are either cytokines or immunoglobulins. Subsequently, we have performed an evolutionary sequence-structure space study to identify the druggable structural facet for the selected autoantibodies. To make the therapeutic perspective more robust, we have introduced the concept of protein moonlighting. Hence, it provides more robustness in therapeutic identification. Finally, two autoantibodies i.e., Q9NYV4 and P01602 are identified as a novel marker.
