## Supplementary Table T1 for "IMMUND: an Early Stage Diagnostic and Therapeutic Frame for Neurodegenerative Diseases and Multiple Sclerosis based on Immunological Markers"

### Sheet: Sheet1
transmembrane protein 43 (TMEM43)
mitochondrial GTPase 1 homolog (S. cerevisiae) (MTG1)
immunoglobulin lambda constant 1 (Mcg marker) (IGLC1)
Bifunctional heparan sulfate N-deacetylase/N-sulfotransferase 1
activin A receptor, type IB (ACVR1B), transcript variant 1
sphingosine kinase 1 (SPHK1), transcript variant 1
cDNA clone MGC:27376 IMAGE:4688477, complete cds
POU domain, class 5, transcription factor 1
butyrophilin, subfamily 2, member A1 (BTN2A1), transcript variant 2
Transaldolase
ADAMTS-like 1 (ADAMTSL1)
serine active site containing 1 (SERAC1)
Serine/threonine-protein kinase Sgk2
neuroblastoma breakpoint family, member 1 (NBPF1)
hypothetical protein BC014011 (LOC116349)
immunoglobulin lambda locus (IGL@)
Ral GEF with PH domain and SH3 binding motif 1 (RALGPS1)
neural cell adhesion molecule 2 (NCAM2)
G antigen 7 (GAGE7)
EMG1 nucleolar protein homolog (S. cerevisiae) (EMG1)
Wolf-Hirschhorn syndrome candidate 1 (WHSC1), transcript variant 5
cDNA clone MGC:23888 IMAGE:4704496, complete cds
cDNA clone IMAGE:4903661, complete cds
deleted in a mouse model of primary ciliary dyskinesia (RP11-529I10.4)
Recombinant human CTLA-4/Fc
RAD23 homolog A (S. cerevisiae) (RAD23A)
SFRS protein kinase 1 (SRPK1)
Upstream stimulatory factor 2
anthrax toxin receptor 1 (ANTXR1), transcript variant 3
minichromosome maintenance complex component 5 (MCM5)
NA
Centromere protein L
brain-derived neurotrophic factor (BDNF)
Serine/threonine-protein kinase 36
cDNA clone IMAGE:3351130, complete cds
v-raf murine sarcoma viral oncogene homolog B1 (BRAF); see catalog number for detailed information on wild-type or point mutant status
four and a half LIM domains 1 (FHL1)
chromosome 16 open reading frame 5 (C16orf5)
immunoglobulin kappa variable 1-5 (IGKV1-5)
DEAD (Asp-Glu-Ala-Asp) box polypeptide 47 (DDX47), transcript variant 1
Serine/threonine-protein kinase PAK 1
Ets2 repressor factor (ERF)
olfactory receptor, family 11, subfamily L, member 1 (OR11L1), mRNA
SLIT and NTRK-like protein 3
centrosomal protein 72kDa (CEP72)
purinergic receptor P2Y, G-protein coupled, 2 (P2RY2)
septin 10 (SEPT10), transcript variant 1
ubiquitin-conjugating enzyme E2 variant 1 (UBE2V1)
Protein FAM113B
ATPase, class II, type 9B (ATP9B)
leucine rich repeat containing 8 family, member D (LRRC8D)
septin 4 (SEPT4), transcript variant 1
processing of precursor 7, ribonuclease P/MRP subunit (S. cerevisiae) (POP7)
mannosyl (alpha-1,6-)-glycoprotein beta-1,6-N-acetyl-glucosaminyltransferase, isozyme B (MGAT5B)
stathmin-like 3 (STMN3)
neurogenic differentiation 6 (NEUROD6)
albumin (ALB)
leucine rich repeat containing 42 (LRRC42)
Granulocyte-macrophage colony-stimulating factor
gastrokine 2 (GKN2)
F-box and leucine-rich repeat protein 16 (FBXL16)
tocopherol (alpha) transfer protein (TTPA)
homeobox B5 (HOXB5)
DEAD (Asp-Glu-Ala-Asp) box polypeptide 20 (DDX20)
cleavage and polyadenylation specific factor 3, 73kDa (CPSF3)
olfactory receptor, family 51, subfamily E, member 1 (OR51E1)
non-SMC condensin II complex, subunit H2 (NCAPH2), transcript variant 1
zinc finger protein 44 (ZNF44)
Cell division cycle 2-related protein kinase 7
neutrophil cytosolic factor 4, 40kDa (NCF4), transcript variant 1
Interleukin-24
cyclin B2 (CCNB2)
potassium voltage-gated channel, shaker-related subfamily, beta member 2 (KCNAB2), transcript variant 1
cDNA clone MGC:31944 IMAGE:4878869, complete cds
coiled-coil domain containing 100 (CCDC100)
homeobox C4 (HOXC4)
homeobox B7 (HOXB7)
UL16 binding protein 1 (ULBP1)
unkempt homolog (Drosophila)-like (UNKL)
polypyrimidine tract binding protein 1 (PTBP1), transcript variant 3
mitochondrial ribosomal protein S18B (MRPS18B)
CaM kinase-like vesicle-associated (CAMKV)
sorcin (SRI), transcript variant 1
Trans-2-enoyl-CoA reductase, mitochondrial
mitochondrial ribosomal protein L19 (MRPL19), nuclear gene encoding mitochondrial protein
tumor suppressing subtransferable candidate 4 (TSSC4)
CSAG family, member 3A (CSAG3A)
mesenchyme homeobox 1 (MEOX1), transcript variant 1
coiled-coil domain containing 89 (CCDC89)
NADH dehydrogenase (ubiquinone) 1 beta subcomplex, 6, 17kDa (NDUFB6), nuclear gene encoding mitochondrial protein, transcript variant 2
glutathione S-transferase omega 2 (GSTO2)
sciellin (SCEL)
ribosomal protein L11 (RPL11)
prostaglandin-endoperoxide synthase 2 (prostaglandin G/H synthase and cyclooxygenase) (PTGS2)
carbonic anhydrase I (CA1)
Phosphorylase b kinase gamma catalytic chain, testis/liver isoform
ADP-ribosylation factor GTPase activating protein 1 (ARFGAP1), transcript variant 2
COP9 signalosome complex subunit 1
CAP-GLY domain containing linker protein family, member 4 (CLIP4)
tec protein tyrosine kinase (TEC)
centaurin, delta 2 (CENTD2), transcript variant 1
Small EDRK-rich factor 1
immunoglobulin superfamily, member 1 (IGSF1), transcript variant 2
pseudouridylate synthase-like 1 (PUSL1)
Ig mu chain C region
T-cell immunoglobulin and mucin domain containing 4 (TIMD4)
glycogen synthase kinase 3 beta (GSK3B)
Putative E3 ubiquitin-protein ligase SH3RF2
ADAM metallopeptidase domain 2 (fertilin beta) (ADAM2)
interleukin 20 (IL20)
Interleukin-19
immunoglobulin heavy constant mu (IGHM)
homeobox A1 (HOXA1), transcript variant 1
hematopoietic SH2 domain containing (HSH2D)
cDNA clone MGC:32654 IMAGE:4701898, complete cds
Neuroplastin
putative homeodomain transcription factor 2 (PHTF2)
mitogen-activated protein kinase kinase 6 (MAP2K6), transcript variant 2; see catalog number for detailed information on wild-type or point mutant status
immunoglobulin heavy constant gamma 3 (G3m marker) (IGHG3)
ERO1-like beta (S. cerevisiae) (ERO1LB)
haptoglobin (HP)
cDNA clone MGC:31936 IMAGE:4765518, complete cds
aldo-keto reductase family 1, member C3 (3-alpha hydroxysteroid dehydrogenase, type II) (AKR1C3)
hypothetical protein MGC31957 (MGC31957)
maelstrom homolog (Drosophila) (MAEL)
PREDICTED: Homo sapiens hypothetical LOC150371 (LOC150371)
TGF-beta receptor type-2
potassium voltage-gated channel, shaker-related subfamily, member 1 (episodic ataxia with myokymia) (KCNA1)
XIAP associated factor-1 (XAF1), transcript variant 1
v-akt murine thymoma viral oncogene homolog 1 (AKT1), transcript variant 3
translocase of inner mitochondrial membrane 8 homolog B (yeast) (TIMM8B)
Uncharacterized protein C20orf96
MAP/microtubule affinity-regulating kinase 4
Protein jagunal homolog 1
Serine/threonine-protein kinase Pim-2
glycogen synthase 1 (muscle) (GYS1)
Fc fragment of IgG, low affinity IIIa, receptor (CD16a) (FCGR3A)
vang-like 1 (van gogh, Drosophila) (VANGL1)
tumor necrosis factor receptor superfamily, member 14 (herpesvirus entry mediator) (TNFRSF14)
Tubulin-specific chaperone D
proteasome (prosome, macropain) subunit, beta type, 1 (PSMB1)
RNA/RNP complex-1-interacting phosphatase
potassium voltage-gated channel, shaker-related subfamily, beta member 1 (KCNAB1), transcript variant 1
RAB43, member RAS oncogene family (RAB43)
Olfactory receptor 3A1
neuro-oncological ventral antigen 1 (NOVA1), transcript variant 1
PHD finger protein 17 (PHF17), transcript variant S
RAP1, GTP-GDP dissociation stimulator 1 (RAP1GDS1), transcript variant 5, mRNA.
THAP domain containing 4 (THAP4)
cDNA clone MGC:22645 IMAGE:4700961, complete cds
zinc finger, CCHC domain containing 6 (ZCCHC6)
neuroligin 4, Y-linked (NLGN4Y)
interferon-induced protein with tetratricopeptide repeats 3 (IFIT3)
Bifunctional polynucleotide phosphatase/kinase
mitochondrial ribosomal protein S16 (MRPS16), nuclear gene encoding mitochondrial protein
hypothetical protein MGC26647 (MGC26647)
dystrophia myotonica-protein kinase (DMPK), transcript variant 2
cDNA clone MGC:27152 IMAGE:4691630, complete cds
Aldose reductase
Cellular nucleic acid-binding protein
Dynein heavy chain 6, axonemal
nudix (nucleoside diphosphate linked moiety X)-type motif 16-like 1 (NUDT16L1)
immunoglobulin lambda variable 2-14 (IGLV2-14)
Death-associated protein kinase 2
RAB40B, member RAS oncogene family (RAB40B)
Ephrin type-A receptor 2
Isovaleryl-CoA dehydrogenase, mitochondrial
N-acylsphingosine amidohydrolase (acid ceramidase) 1 (ASAH1), transcript variant 1
mitogen-activated protein kinase kinase kinase 5 (MAP3K5)
1-acylglycerol-3-phosphate O-acyltransferase 4 (lysophosphatidic acid acyltransferase, delta) (AGPAT4)
proteasome (prosome, macropain) 26S subunit, ATPase, 1 (PSMC1)
Ig lambda chain C regions
signal transducer and activator of transcription 6, interleukin-4 induced (STAT6)
Ig gamma-1 chain C region
chromosome 2 open reading frame 47 (C2orf47)
phosphodiesterase 7B (PDE7B)
fms-related tyrosine kinase 3 ligand (FLT3LG)
RING finger and WD repeat domain-containing protein 3
isoleucyl-tRNA synthetase 2, mitochondrial (IARS2)
Reticulon-4-interacting protein 1
peroxisomal trans-2-enoyl-CoA reductase (PECR)
LATS, large tumor suppressor, homolog 1 (Drosophila) (LATS1)
YTH domain family, member 2 (YTHDF2)
V-set and immunoglobulin domain containing 1 (VSIG1)
PREDICTED: Homo sapiens hypothetical protein LOC145842 (LOC145842)
piccolo (presynaptic cytomatrix protein) (PCLO)
glutaryl-Coenzyme A dehydrogenase (GCDH), nuclear gene encoding mitochondrial protein, transcript variant 1
periphilin 1 (PPHLN1)
SLAIN motif family, member 1 (SLAIN1), transcript variant 2
PRKR interacting protein 1 (IL11 inducible) (PRKRIP1)
uroplakin 1A (UPK1A)
glucagon receptor (GCGR)
cyclin B1 interacting protein 1 (CCNB1IP1), transcript variant 1
Rab9 effector protein with kelch motifs (RABEPK)
vacuolar protein sorting 53 homolog (S. cerevisiae) (VPS53)
RNA pseudouridylate synthase domain containing 2 (RPUSD2)
