## Supplementary Table T2 for "IMMUND: an Early Stage Diagnostic and Therapeutic Frame for Neurodegenerative Diseases and Multiple Sclerosis based on Immunological Markers"

### Sheet: Sheet1
proteins-MS	T-TEST			proteins-MMAD	T-TEST			proteins-ESPD	T-TEST	avg	family	uniprot_id	%length		genes
Phosphorylase b kinase gamma catalytic chain, testis/liver isoform	1.53179e-13			Phosphorylase b kinase gamma catalytic chain, testis/liver isoform	5.41694e-20			Phosphorylase b kinase gamma catalytic chain, testis/liver isoform	5.88786e-19	5.10599e-14	PF00069	P15735	0.00738916	0.738916	PHKG2
DEAD (Asp-Glu-Ala-Asp) box polypeptide 47 (DDX47), transcript variant 1	3.13872e-14			DEAD (Asp-Glu-Ala-Asp) box polypeptide 47 (DDX47), transcript variant 1	1.45494e-14			DEAD (Asp-Glu-Ala-Asp) box polypeptide 47 (DDX47), transcript variant 1	1.10516e-13	5.2151e-14	PF00270	Q9H0S4	0.147253	14.7253	DDX47
Ig lambda chain C regions	5.87493e-23			Ig lambda chain C regions	7.89286e-17			Ig lambda chain C regions	4.80966e-12	1.60325e-12	PF07654	P04440	0.0116279	1.16279	HLA-DPB1
Serine/threonine-protein kinase 36	3.99387e-12			Serine/threonine-protein kinase 36	2.27594e-12			Serine/threonine-protein kinase 36	2.94581e-12	3.07187e-12	PF00069	Q13188	0.295316	29.5316	STK3
Cell division cycle 2-related protein kinase 7	1.69054e-11			Cell division cycle 2-related protein kinase 7	1.66648e-18			Cell division cycle 2-related protein kinase 7	7.62075e-21	5.63513e-12	PF00069	Q9NYV4	0.697315	69.7315	CDK12
glycogen synthase 1 (muscle) (GYS1)	7.92519e-12			glycogen synthase 1 (muscle) (GYS1)	1.05302e-11			glycogen synthase 1 (muscle) (GYS1)	1.35707e-15	6.15226e-12	PF05693	P13807	0.151967	15.1967	GYS1
potassium voltage-gated channel, shaker-related subfamily, beta member 2 (KCNAB2), transcript variant 1	7.92519e-12			potassium voltage-gated channel, shaker-related subfamily, beta member 2 (KCNAB2), transcript variant 1	3.71772e-11			potassium voltage-gated channel, shaker-related subfamily, beta member 2 (KCNAB2), transcript variant 1	1.74781e-16	1.23926e-11	PF00248	B2R776	0	0	N/A
immunoglobulin superfamily, member 1 (IGSF1), transcript variant 2	7.8745e-17			immunoglobulin superfamily, member 1 (IGSF1), transcript variant 2	1.10243e-13			immunoglobulin superfamily, member 1 (IGSF1), transcript variant 2	4.88689e-11	1.63264e-11	PF00047,PF13895	Q8N6C5	0.0321856	3.21856	IGSF1
Serine/threonine-protein kinase PAK 1	2.73036e-11			Serine/threonine-protein kinase PAK 1	2.11829e-16			Serine/threonine-protein kinase PAK 1	6.3915e-11	3.04063e-11	PF00069	Q8IWQ3	0.319293	31.9293	BRSK2
homeobox B7 (HOXB7)	1.85855e-12			homeobox B7 (HOXB7)	1.02695e-10			homeobox B7 (HOXB7)	3.47638e-12	3.601e-11	PF00046	P09629	0.198157	19.8157	HOXB7
Ras-related protein Ral-A	1.18978e-10			Ras-related protein Ral-A	2.8246e-14			Ras-related protein Ral-A	3.62102e-20	3.96686e-11	PF00071	P11233	0.0728155	7.28155	RALA
mitochondrial ribosomal protein S16 (MRPS16), nuclear gene encoding mitochondrial protein	6.00378e-10			mitochondrial ribosomal protein S16 (MRPS16), nuclear gene encoding mitochondrial protein	1.00604e-10			mitochondrial ribosomal protein S16 (MRPS16), nuclear gene encoding mitochondrial protein	3.3597e-19	2.33661e-10	PF00886	Q9Y3D3	0.124088	12.4088	MRPS16
immunoglobulin lambda variable 2-14 (IGLV2-14)	5.0748e-16			immunoglobulin lambda variable 2-14 (IGLV2-14)	7.47363e-18			immunoglobulin lambda variable 2-14 (IGLV2-14)	8.6419e-10	2.88064e-10	PF07686	P01704	0.158333	15.8333	IGLV2-14
ATPase, class II, type 9B (ATP9B)	4.14467e-10			ATPase, class II, type 9B (ATP9B)	2.01034e-10			ATPase, class II, type 9B (ATP9B)	2.69746e-10	2.95082e-10	PF16212,PF16209	O43861	0.0531822	5.31822	ATP9B
G antigen 7 (GAGE7)	4.03317e-09			G antigen 7 (GAGE7)	6.72125e-15			G antigen 7 (GAGE7)	3.59762e-19	1.34439e-09	PF05831	O76087	0.982906	98.2906	GAGE7
carbonic anhydrase I (CA1)	4.84289e-13			carbonic anhydrase I (CA1)	5.24555e-09			carbonic anhydrase I (CA1)	2.43043e-10	1.82969e-09	PF00194	P23470	0.176471	17.6471	PTPRG
stathmin-like 3 (STMN3)	5.25958e-09			stathmin-like 3 (STMN3)	6.0959e-10			stathmin-like 3 (STMN3)	1.02975e-13	1.95643e-09	PF00836	Q9H169	0.26455	26.455	STMN4
hypothetical protein MGC26647 (MGC26647)	3.9779e-11			hypothetical protein MGC26647 (MGC26647)	6.33535e-09			hypothetical protein MGC26647 (MGC26647)	1.26386e-18	2.12504e-09	PF04814,PF00046	Q6NT76	0.433333	43.3333	HMBOX1
anthrax toxin receptor 1 (ANTXR1), transcript variant 3	1.50662e-08			anthrax toxin receptor 1 (ANTXR1), transcript variant 3	8.9827e-12			anthrax toxin receptor 1 (ANTXR1), transcript variant 3	5.62491e-18	5.02507e-09	PF05587,PF00092	Q9H6X2	0.235816	23.5816	ANTXR1
zinc finger, CCHC domain containing 6 (ZCCHC6)	3.78473e-10			zinc finger, CCHC domain containing 6 (ZCCHC6)	1.57613e-08			zinc finger, CCHC domain containing 6 (ZCCHC6)	8.30523e-09	8.14832e-09	PF00098	Q5VYS8	0.769106	76.9106	TUT7
