## Supplementary Table T2 for "IMMUND: an Early Stage Diagnostic and Therapeutic Frame for Neurodegenerative Diseases and Multiple Sclerosis based on Immunological Markers"

### Sheet: Sheet1
PFAM Id	Uniprot Id	P-valueMS	P-valueMMAD	P-valueESPD
PF07654	P55899	2.63e-06	4e-16	1.49e-06
		5.79e-06	3.17e-15	4.53e-06
	P01871	0.0035	9.89e-22	3.47e-08
		0.00405	5.67e-06	1.18e-07
		0.01509	0.00145	0.00157
	P0DOY3	4.09e-37	1.93e-37	5.76e-11
		2.44e-16	2.43e-08	9e-37
PF07686	P01602	1.14e-11	0.01646	3.96e-05
		1.33e-06	2.48e-18	0.00045
		0.00293	1.15e-17
