## Supplementary Table T4 for "IMMUND: an Early Stage Diagnostic and Therapeutic Frame for Neurodegenerative Diseases and Multiple Sclerosis based on Immunological Markers"

### Sheet: PF07686
1	106
1	24
1	98
1	100
1	101
1	8
2	81
2	29
2	55
3	86
3	46
3	32
3	18
3	103
3	106
3	45
4	64
4	15
4	79
5	22
5	59
5	37
6	83
6	57
6	75
6	12
6	103
6	23
6	14
6	56
6	79
7	42
8	76
8	105
8	77
8	15
8	14
8	58
8	50
8	13
8	59
8	72
9	75
9	70
9	73
9	76
9	15
9	77
9	16
9	103
10	71
10	81
10	16
11	105
11	31
11	16
11	84
11	18
11	82
11	86
11	41
11	103
11	73
11	34
11	77
12	41
12	30
13	74
13	95
13	51
13	89
14	96
14	73
14	58
14	103
14	65
14	106
14	34
15	101
15	73
15	58
15	71
15	39
15	70
15	64
16	96
16	31
16	70
16	75
16	63
16	71
16	33
16	88
16	34
16	84
17	101
17	75
18	86
18	105
18	84
18	31
18	57
18	82
18	96
18	80
19	79
19	77
19	50
20	88
20	70
20	77
20	35
21	27
21	47
22	56
22	72
22	74
22	45
23	88
23	64
24	33
24	71
24	105
24	83
24	98
25	88
26	64
27	37
29	88
29	101
29	58
29	59
29	70
29	44
30	76
31	96
31	84
31	103
31	86
31	82
31	80
31	105
31	70
31	71
32	71
32	59
33	75
33	56
33	58
33	69
33	65
33	83
33	88
33	80
33	82
34	73
34	87
34	42
34	71
34	51
34	81
34	58
35	83
37	79
37	76
37	63
38	74
38	81
39	73
39	77
39	93
39	54
42	63
42	78
42	85
42	50
42	64
43	63
43	69
43	103
43	96
45	85
45	76
45	60
45	48
45	88
47	57
47	75
47	79
49	73
49	67
49	75
50	56
51	63
55	81
56	103
57	80
57	86
57	88
57	63
57	59
58	76
58	73
58	101
59	69
59	71
59	106
60	71
60	95
63	71
63	73
68	83
68	81
68	86
69	74
69	101
70	105
70	75
70	95
70	76
71	97
71	85
71	92
73	97
73	105
73	95
73	106
74	79
75	103
76	97
76	103
76	95
78	106
79	93
80	105
80	81
80	101
81	88
81	87
82	87
82	105
82	96
83	106
84	96
84	105
86	105
86	96
88	104
88	106
96	105
97	102
97	106

### Sheet: PF07654
1	85
2	36
2	58
2	7
2	10
3	57
3	8
3	67
3	66
3	48
3	56
3	45
3	54
3	30
3	76
3	79
4	23
4	16
4	51
4	48
5	11
6	70
6	19
7	16
7	24
7	81
8	28
8	79
8	24
8	15
8	75
8	35
9	57
9	23
9	59
9	36
9	77
9	75
10	22
10	33
10	72
10	41
10	25
10	39
10	52
10	26
11	63
12	69
12	68
12	70
12	67
13	57
13	65
13	67
13	66
13	31
14	22
14	24
14	26
14	40
14	71
14	51
14	39
15	77
15	29
15	56
15	39
15	83
15	35
16	57
16	33
17	51
17	30
17	75
18	47
18	28
19	42
19	65
19	85
19	60
20	78
20	80
21	36
21	74
21	72
21	53
21	67
21	31
22	39
22	71
22	42
22	60
22	37
23	75
23	72
23	76
23	71
24	54
24	47
24	42
25	32
25	82
26	64
26	47
26	71
26	50
27	82
27	32
28	37
28	79
28	40
29	49
29	39
29	85
29	48
30	47
30	66
30	74
30	72
30	56
30	41
31	39
31	42
31	68
31	81
31	75
31	84
32	56
33	43
33	79
33	40
33	62
33	41
33	81
33	77
33	59
34	63
34	61
35	50
35	44
35	45
36	66
36	75
36	72
36	58
36	43
36	48
37	74
37	76
37	56
37	54
37	44
38	77
39	72
39	73
39	71
39	59
39	74
39	75
40	75
40	53
41	61
41	50
41	46
41	51
42	72
42	71
43	81
43	74
43	75
43	64
43	72
43	71
44	61
44	79
45	50
45	79
45	60
45	66
46	84
46	81
47	53
48	64
48	72
48	57
48	66
49	83
49	74
49	59
50	77
50	65
51	79
52	61
52	60
52	74
53	58
53	71
54	76
57	76
57	66
59	79
59	66
59	72
61	72
62	71
64	84
66	75
66	84
66	72
66	77
67	74
70	76
71	77
73	84
75	84
80	85

### Sheet: PF00069
1	149
1	204
1	181
1	30
5	167
6	167
7	154
7	60
7	106
7	73
7	19
7	257
7	100
7	67
7	129
7	112
7	243
7	179
7	122
7	69
7	231
7	121
11	169
12	77
12	178
12	134
12	202
12	88
12	174
12	82
12	169
13	109
13	198
13	61
13	79
13	110
13	25
13	148
15	26
15	139
15	145
16	191
16	73
16	132
16	77
16	113
16	154
17	42
17	147
17	47
17	107
18	25
18	52
18	178
18	94
19	149
19	61
21	58
21	131
21	242
21	251
22	194
22	199
22	147
22	149
22	177
25	126
25	239
25	59
25	110
25	61
25	122
26	132
26	131
27	76
27	112
27	149
27	223
27	222
27	60
27	67
30	47
30	69
30	252
30	77
30	242
30	260
31	132
31	94
32	149
32	99
32	82
36	77
41	42
41	112
41	61
42	112
42	76
42	238
42	191
42	123
43	44
46	61
46	121
47	117
49	178
49	147
49	100
49	59
49	60
49	71
49	184
51	251
51	52
51	149
51	242
51	134
51	237
52	253
52	252
52	199
52	63
52	260
52	179
52	107
52	246
53	121
55	105
55	239
55	194
55	113
55	80
55	259
57	174
57	59
57	105
58	126
58	121
58	169
58	147
58	109
58	242
58	189
59	123
59	89
59	226
59	147
59	196
60	74
60	200
60	124
61	121
61	131
61	79
61	99
61	112
61	96
61	183
62	238
62	189
63	109
63	75
63	252
63	238
63	206
63	84
63	247
64	204
65	191
65	110
65	95
65	201
67	253
67	257
68	239
70	149
71	177
73	198
73	147
74	147
74	155
74	206
74	184
75	226
75	238
75	113
75	252
76	126
76	202
76	232
76	128
76	235
76	195
76	191
77	150
77	105
77	191
77	178
78	148
79	110
79	198
79	121
79	100
80	183
80	121
82	177
82	149
82	174
82	117
83	200
83	168
83	177
83	205
84	251
84	126
84	206
85	93
85	184
85	91
85	92
85	196
85	131
85	168
85	202
86	184
86	129
86	239
87	110
88	178
88	252
89	105
89	126
89	260
89	113
89	110
89	117
91	135
92	135
93	246
93	184
93	243
94	149
94	252
94	178
94	131
94	156
95	238
95	132
95	189
95	155
96	131
96	121
96	232
96	129
96	178
99	246
100	234
100	246
100	165
100	179
102	191
102	199
102	121
102	147
102	255
105	149
105	131
105	148
105	123
105	192
105	260
106	246
106	206
106	154
106	177
106	126
106	133
107	252
107	232
107	257
109	167
109	137
109	208
109	209
109	187
109	222
109	223
109	210
109	259
109	260
109	206
110	192
110	239
110	184
110	253
110	121
110	198
110	133
110	126
110	234
110	199
111	137
112	246
112	242
112	154
112	167
112	184
112	198
113	133
113	198
113	155
113	121
113	236
114	174
115	121
115	147
115	169
117	191
117	194
121	199
121	147
121	257
121	242
121	237
121	189
121	133
121	191
121	238
121	240
122	198
123	191
123	252
124	183
126	195
126	206
126	247
126	154
126	221
126	163
126	155
128	202
128	259
128	172
129	184
129	239
129	194
129	252
129	238
131	232
131	200
132	189
132	150
132	165
132	149
133	174
133	147
133	236
133	255
134	255
134	257
134	246
134	161
134	242
135	172
137	146
137	178
139	146
139	243
139	149
140	145
140	243
145	243
146	167
146	255
147	196
147	184
147	194
147	255
147	245
148	152
148	247
148	153
149	238
149	155
149	200
149	196
149	235
149	242
149	177
149	259
149	154
149	178
149	162
152	190
154	253
154	177
155	196
155	241
155	236
155	237
168	205
172	243
172	183
172	199
173	238
173	205
177	238
177	195
177	253
178	253
178	189
178	252
178	191
178	239
189	242
189	238
189	233
192	199
192	205
194	239
194	246
194	199
195	255
196	238
196	206
196	255
199	239
199	226
199	253
199	238
204	247
206	238
208	214
208	215
208	216
208	217
209	216
209	217
210	215
210	217
210	216
221	232
222	239
226	238
226	260
228	239
237	241
237	252
237	259
239	256
242	251
242	256
